# Cave adaptation drives coordinated transcriptional remodeling across diverse cell types in the brain of a teleost fish

**DOI:** 10.64898/2026.06.19.733352

**Authors:** Edward S. Ricemeyer, Kathryn Gallman, X Maggs, Yulia Nussbaum, Rachel A. Carroll, Robert Peuß, Nicolas Rohner, Alex C. Keene, Wesley C. Warren

## Abstract

Adaptation of organisms to extreme environments requires dramatic phenotypic changes. Studying these changes can elucidate mechanisms underlying phenotypic differences in the context of both evolution and human disease. The Mexican tetra, Astyanax mexicanus, is a powerful model of extreme adaptation over a short evolutionary time scale. This fish species includes surface- and cave-dwelling ecotypes, with cavefish displaying many adaptations to subterranean life, including behavioral changes such as sleep loss, increased appetite, and reduced aggression. Unraveling the mechanisms underlying these changes has been challenging, presumably because they are complex traits that required coordinated changes across multiple cell types to evolve. Here, we present a spatially integrated comparative cell atlas of whole adult brains of surface and cavefish. After establishing the molecular signatures of 35 cell types, we show that cave colonization drove canalized regulatory changes to gene expression across diverse cell types. Cavefish brains show shifts in cell-type composition compared to their surface counterparts, as well as complex regulatory changes to pathways governing hypoxia response and circadian rhythm. Microglia in the cavefish brain underwent extensive transcriptional remodelling, including changes in senescence and AMPK pathways. Further, cell-cell communication analysis identified a cave-enriched ligand-receptor communication pattern centered on signals sent from glial cells to diverse populations of neurons. This atlas identifies genetic changes associated with neural and behavioral evolution and provides a resource for mechanistic studies examining brain evolution.
