## Supplementary Table 1 for "Cave adaptation drives coordinated transcriptional remodeling across diverse cell types in the brain of a teleost fish"

### Sheet: Sheet1
Leiden	Short name	Long name	Localization (short)	Localization (long)	Canonical markers	TFs/CoRC
0	VGLUT1+	VGLUT1+ glutamatergic neurons	OB, SM, SO	olfactory bulb (OB), superficial layers of the optic tectum (stratum marginale (SM) and stratum opticum (SO)	slc17a7a+, slc17a6a-, slc17a6b-, slc17a8-
1	VGLUT1+	VGLUT1+ glutamatergic neurons	OB, PGZ	olfactory bulb (OB), periventricular grey zone of the optic tectum (PGZ)	slc17a7a+, slc17a6a-, slc17a6b-, slc17a8-
2	VGLUT2+/CHOL/NORA	VGLUT2+ glutamatergic, cholinergic, noradrenergic neurons	PGZ, T, PO	periventricular grey zone, telencephalon, preoptic	GLUT: slc17a6a+, slc17a6b+; CHOL: chata+, slc18a3a+, slc18a3b+; NORA: slc6a2+	lhx9, lhx2b, tbr1b(GLUT)
3	VGLUT1+ GCL	VGLUT1+ glutamatergic neurons located in GCL	CCe - g, OB	granuale cell layer of cerebellum, Granule cells	slc17a7a+, slc17a6a-, slc17a6b-, slc17a8-
4	VGLUT2+	VGLUT2+ glutamatergic neurons	D	dorsal telencephalon (D)	slc17a7a-, slc17a6a+, slc17a6b+, slc17a8-	tbr1b(GLUT)
5	VGLUT2+/CHOL	VGLUT2+ glutamatergic, cholinergic neurons	T	dorsal telencephalon & ventral telencephalon (D, V)	GLUT: slc17a6a+, slc17a6b+; CHOL: chata+, slc18a3a+, slc18a3b+	lhx9, lhx2b(GLUT)
6	GABA/GLYC/NORA	GABAergic, glycinergic, noradrenergic neurons	T, MON, LC, OB	Telencephalon, Medial octavolateralis nucleus (MON), Locus Coeruleus (LC), Olfactory bulb, superficial layers of OT	GABA: gad1a+, gad1b+, gad2+, slc32a1+; GLYC: slc6a5+; NORA: slc6a2+	otx2b(GABA)
7	GABA/DOPA/GLYC/NORA	GABAergic, glycinergic, dopaminergic, noradrenergic neurons	SFGS, V, PO, OB, Hyp	Ventral telencephalon (subpallium), Type I Pyramidal Cells of the Stratum fibrosum et griseum superficiale layer of the optic tectum (SFGS), Olfactory bulb, PreOptic Area, Hypothalamus, Posterior thalamic nucleus (PTN)	GABA: gad1a+, gad1b+, gad2+, slc32a1+; DOPA: th+, slc6a3+; GLYC: slc6a5+; NORA: slc6a2+	dlx1a, foxg1a, dlx2a, dlx5a, dlx2b(GABA)
8	GABA	GABAergic neurons	T, OB, OT, Hyp	dorsal telencephalon & ventral telencephalon (D, V), olfactory bulb, superficial layers of OT, Hypothalamus	gad1a+, gad1b+, gad2+, slc32a1+	otx2b(GABA)
9	VGLUT1+ GCL	VGLUT1+ glutamatergic neurons located in GCL	GCL	granule cell layer of cerebellum	slc17a7a+, slc17a6a-, slc17a6b-, slc17a8-
10	OLIG	oligodendrocytes	OT	Stratum opticum layer of optic tectum (SAC), Stratum album centrale of optic tectum (SO)	mbpa+, mbpb+, glula+, apoeb+
11	VGLUT1+ LCa	VGLUT1+ glutamatergic neurons located in LCa	LCa	caudal lobe of cerebellum	slc17a7a+, slc17a6a-, slc17a6b-, slc17a8-
12	VZ neuro progenitors	ventricular-zone neurogenic progenitors (Atoh1⁺ / Pax6⁺, highly proliferative)	Ce	Cerebellar ventricular-zone (Stem cell niche of cerebellum)	Cerebellar stem cell niche: zic1+, zic3+, pax6a+, nfixa,b+, gap43+, meisla,b+, pax2b-, ptfla-, aspm	https://www.ncbi.nlm.nih.gov/pmc/articles/PMC6665484/
13	immune	assorted immune cells			apoeb+, fybb+, ptprc+, mpp1+	lyn, hck(IMMUNE),fybb(MICRO)
14	VGLUT1+/2b+ TL	VGLUT1+/VGLUT2b+ glutamatergic neurons located in TL	TL	Torus longitudinalis glutamatergic projection neurons (tecto-toral circuit, monoamine-modulated)	slc17a7a+, slc17a6a-, scl17a6b+, slc17a8-
15	qRAD	quiescent radial glia	qRG	Quiescent periventricular radial glia lining the dorsal midbrain PGZ and adjacent midbrain–hindbrain ventricular surfaces.	fabp7a+, glula+, slc1a3b+, LOC10303035120+,sox2+,s100b+
16	immune	assorted immune cells			ptprc+, lck+, tcf7+	hck(IMMUNE), tcf7(T-CELLS)
17	immune	assorted immune cells			ptprc+, mpp1+	lyn(IMMUNE), fybb(MICRO)
18	Dien proj.	Diencephalic projection neurons: monoaminergic, glutamatergic, gabaergic, photoreceptive, peptidergic	Ha,	habenula, pineal gland, dorsal thalamus, hypothalamus	GLUT: slc17a8; SERO: tph1a+, slc6a4b+; HIST: hdc+; CHOL: slc18a3b+, isl1a+; DA: th+,slc6a3+,	lhx9,lhx2b(GLUT); nr4a2a (DA); tcf7(t cells);Nkx2.1(CHOL)
19	immune				ptprc+, mpp1+	lyn, hck(IMMUNE)
20	Purkinje	Purkinje cells	PCL, MON	Purkinje cell layer, Medial octavolateralis nucleus (MON)	Purkinje cell markers: pvalb7+, gad1a+,b+, nnt+, ca8+, aldoca+; Bergmann glia markers: slc1a3+, fabp7a+, s100b+
21	immune	assorted immune cells			ptprc+, lck+, tcf7+	lyn, hck(IMMUNE),tcf7(T-CELLS), fybb(MICRO)
22	VGLUT1+/2b+ dDien	VGLUT1+/VGLUT2b+ glutamatergic neurons dorsal diencephalon	preOT, dTh	Glutamatergic projection neurons of the dorsal diencephalon (pretectal / dorsal thalamic, retinorecipient relay-like)	slc17a7a+, slc17a6a-, scl17a6b+, slc17a8-
23	OPCs	oligodendrocyte precursor cells			olig1+, olig2+, traf4a+, sema5a+, aplnra+, aplnrb+, syt9b+
24	ASTRO	Perivascular / BBB-Associated Astrocyte-like radial glia		perivascular	her12+, her15.1+, gfap+, hes5+, sox2+, s100b+, vim+, glula+
25	VGLUT1+/2b+ pallium	VGLUT1+/VGLUT2b+ glutamatergic neurons	D	dorsal telecephalon	slc17a7a+, slc17a6a-, scl17a6b+, slc17a8-	lhx2b,lhx9,tbr1b(GLUT)
26	Bergmann glia	Bergmann Glia - specialized type of astrocyte	MCL	molecular cell layer of cerebellum	slc1a3b+, gabp7a+, glula+, s100b+
27	VGLUT1+ EC	VGLUT1+ eurydendroid cells (EC)	Ce	eurydendroid cells (EC) cerebellar output projection neurons	slc17a7a+, slc17a6a-, slc17a6b-, slc17a8-
28	Unknown	mixture of neurons and RBCs			pde7a+, ank1a+, sptb+
29	OLIG	oligodendrocytes	LC	pituitary, locus coeruleus (LC)	mbpa+, mbpb+
30	ASTRO	Perivascular / meningeal (matrix-rich astroglial subtype) astrocyte-like radial glia		Perivascular / Meningeal-Associated Astroglia, a subset of astroglial cells that localize near blood vessels or meninges, express canonical astrocyte markers, but are transcriptionally biased toward ECM remodeling and vascular signaling.	glula+, apoeb+, nes+, fabp7a+
31	immune	assorted immune cells			apoeb+, fybb+, ptprc+, mpp1+	lyn, hck(IMMUNE), fybb(MICRO)
32	VGLUT2+ OT	Tectal/Pretectal glutamatergic neurons (VGLUT2-positive) with a minor cholinergic program.			tectal glutamatergic projection neurons.
33	Barrier endo	barrier endothelium found at the meninges, perivascular zones, and venous sinuses	Barrier-associated endothelium	meninges, perivascular zones, and venous sinuses	glula+, fabp7a+	lyn(IMMUNE)
34	immune	assorted immune cells			ptprc+	lyn, hck(IMMUNE), fybb(MICRO)
