## Supplementary Table 3 for "Cave adaptation drives coordinated transcriptional remodeling across diverse cell types in the brain of a teleost fish"

### Sheet: Sheet1
Covariate	Cell Type	Final Parameter	HDI 3%	HDI 97%	SD	Inclusion probability	Expected Sample	log2-fold change
condition[T.surface]	ASTRO	0	-0.272	0.445	0.119	0.376	108.938	0.180511
condition[T.surface]	Barrier endo	0	-0.668	0.361	0.205	0.435933	28.4396	0.180511
condition[T.surface]	Bergmann glia	0	-0.142	0.901	0.278	0.606267	50.088	0.180511
condition[T.surface]	Dien proj.	-0.461008	-0.816	0.026	0.256	0.877067	78.1612	-0.484582
condition[T.surface]	GABA	0	-0.117	0.349	0.085	0.33	322.719	0.180511
condition[T.surface]	GABA/DOPA/GLYC/NORA	0	-0.436	0.049	0.143	0.5868	364.228	0.180511
condition[T.surface]	GABA/GLYC/NORA	0	-0.109	0.308	0.072	0.302333	340.625	0.180511
condition[T.surface]	OLIG	0.368467	0.1	0.646	0.169	0.926267	353.629	0.712097
condition[T.surface]	OPCs	0	0	0	0	0	77.2295	0.180511
condition[T.surface]	Purkinje	0	-0.871	0.005	0.285	0.7686	110.474	0.180511
condition[T.surface]	Unknown	-0.487243	-1.051	0.037	0.326	0.850733	35.0767	-0.522433
condition[T.surface]	VGLUT1+	-0.318777	-0.478	-0.155	0.086	1	1455.35	-0.279386
condition[T.surface]	VGLUT1+ EC	-0.638381	-1.232	-0.078	0.361	0.8612	29.8266	-0.740478
condition[T.surface]	VGLUT1+ GCL	0	-0.188	0.179	0.043	0.202667	1070.39	0.180511
condition[T.surface]	VGLUT1+ LCa	0	-0.025	0.541	0.18	0.641667	225.378	0.180511
condition[T.surface]	VGLUT1+/2b+ TL	1.20936	0.871	1.555	0.184	1	324.13	1.92525
condition[T.surface]	VGLUT1+/2b+ dDien	0	-0.62	0.198	0.184	0.491933	91.9993	0.180511
condition[T.surface]	VGLUT1+/2b+ pallium	0	-0.794	0.095	0.227	0.478267	64.572	0.180511
condition[T.surface]	VGLUT2+	0	-0.151	0.262	0.062	0.2534	319.827	0.180511
condition[T.surface]	VGLUT2+ OT	0	-0.442	0.666	0.186	0.393467	29.6595	0.180511
condition[T.surface]	VGLUT2+/CHOL	0	-0.352	0.085	0.089	0.407667	357.016	0.180511
condition[T.surface]	VGLUT2+/CHOL/NORA	0	-0.158	0.221	0.046	0.193933	468.146	0.180511
condition[T.surface]	VZ neuro progenitors	-0.992716	-1.35	-0.661	0.183	1	132.299	-1.25168
condition[T.surface]	immune	-0.50779	-0.695	-0.308	0.103	1	669.138	-0.552075
condition[T.surface]	qRAD	0	-0.358	0.207	0.087	0.302933	184.34	0.180511
sex[T.M]	ASTRO	0	-0.452	0.282	0.131	0.353067	113.424	0.238732
sex[T.M]	Barrier endo	0	-0.36	0.623	0.181	0.487133	29.6107	0.238732
sex[T.M]	Bergmann glia	0	-0.292	0.507	0.152	0.467933	52.1507	0.238732
sex[T.M]	Dien proj.	0	-0.346	0.31	0.099	0.326467	129.042	0.238732
sex[T.M]	GABA	0	-0.143	0.295	0.073	0.314133	336.009	0.238732
sex[T.M]	GABA/DOPA/GLYC/NORA	0	-0.107	0.378	0.111	0.4082	379.228	0.238732
sex[T.M]	GABA/GLYC/NORA	0	-0.073	0.357	0.099	0.422	354.652	0.238732
sex[T.M]	OLIG	0	-0.263	0.245	0.079	0.327533	254.713	0.238732
sex[T.M]	OPCs	0	0	0	0	0	80.4099	0.238732
sex[T.M]	Purkinje	0	-0.354	0.323	0.117	0.389933	115.024	0.238732
sex[T.M]	Unknown	0	-0.311	0.526	0.152	0.453067	59.4501	0.238732
sex[T.M]	VGLUT1+	-0.344389	-0.507	-0.192	0.084	1	1476.97	-0.258116
sex[T.M]	VGLUT1+ EC	0	-0.052	0.803	0.266	0.727533	58.7997	0.238732
sex[T.M]	VGLUT1+ GCL	-0.617067	-0.802	-0.423	0.101	1	601.285	-0.651508
sex[T.M]	VGLUT1+ LCa	0	-0.501	0.039	0.158	0.5216	234.66	0.238732
sex[T.M]	VGLUT1+/2b+ TL	0	-0.625	0.012	0.202	0.749933	100.699	0.238732
sex[T.M]	VGLUT1+/2b+ dDien	0	-0.582	0.19	0.165	0.432533	95.7879	0.238732
sex[T.M]	VGLUT1+/2b+ pallium	0	-0.259	0.534	0.157	0.434867	67.2312	0.238732
sex[T.M]	VGLUT2+	0.391672	0.176	0.63	0.122	0.995867	492.655	0.803795
sex[T.M]	VGLUT2+ OT	0	-0.284	0.558	0.165	0.4338	30.8809	0.238732
sex[T.M]	VGLUT2+/CHOL	0	-0.023	0.415	0.138	0.605533	371.718	0.238732
sex[T.M]	VGLUT2+/CHOL/NORA	0	-0.147	0.266	0.076	0.404867	487.425	0.238732
sex[T.M]	VZ neuro progenitors	0	-0.613	0.006	0.195	0.8268	371.718	0.238732
sex[T.M]	immune	-0.361788	-0.54	-0.168	0.1	1	806.214	-0.283217
sex[T.M]	qRAD	0	-0.302	0.243	0.089	0.392533	191.931	0.238732
