## Supplementary Table 8 for "Cave adaptation drives coordinated transcriptional remodeling across diverse cell types in the brain of a teleost fish"

### Sheet: immune
Cluster	Identity	Short name	Gene Markers
0	macrophages	MACRO	mpeg-1, cd74 (a and b)
1	microglia	MICRO	apoeb, apoc1, c1q(a,b,c), csf1r (a, b), cd74 (a and b), arg1
2	microglia	MICRO	apoeb, apoc1, c1q(a,b,c), csf1r (a, b), arg1
3	B cells	B	pax5
4	T cells	T	lck, cd4, cd8, foxp3b, il2rga, il7r, runx3, zap70
5	neurons	NEUR	nrxn1 and 3, calb1
6	neurons	NEUR	nrxn1 and 4
7	T cells	T	lck, il2rga and b, ifng, il7r, runx3, gzm3
8	gamma-delta T cells	gdT	foxp3b, il2rga, il7r, runx3, gata3, zap70
9	microglia	MICRO	apoeb, apoc1, c1q(a,b,c), csf1r (a, b), cd74 (a and b)
10	T cells	T	lck, cd4, il2rga, il7r, runx3, zap70
11	microglia precursors	preMICRO	cd34, csf2r, il2rga, il10r
12	neurons	NEUR	nrxn1 and 5
13	megakaryocytes, platelets	MEGA/PLAT	runx3, mpl
14	basophils/mast cells	BASO/MAST	mcp-8, gata2a
15	neurons	NEUR	nrxn1 and 6
16	double-positive T cells	DP T	lck, cd4, cd8, runx3, zap70
17	neutrophils	NEUTRO	mmp9, cebp1, csf3r, lyz
18	erythrocytes	RBC	hbba2, epor, sptb, LOC107196800
