## Supplementary Table 9 for "Cave adaptation drives coordinated transcriptional remodeling across diverse cell types in the brain of a teleost fish"

### Sheet: Sheet1
Covariate	Cell Type	Final Parameter	HDI 3%	HDI 97%	SD	Inclusion probability	Expected Sample	log2-fold change
condition[T.surface]	B cells	0	-0.552	0.354	0.142	0.350467	118.955	0.35832
condition[T.surface]	Basophil/Mast	0	-0.084	1.099	0.358	0.6906	9.46637	0.35832
condition[T.surface]	DP T cells	0	-1.082	0.311	0.305	0.514133	5.22652	0.35832
condition[T.surface]	Macrophages	-0.475286	-0.841	-0.094	0.212	0.9596	98.737	-0.327373
condition[T.surface]	Megakaryocytes/platelets	0	0	0	0	0	12.0101	0.35832
condition[T.surface]	Microglia	0	-0.468	0.415	0.136	0.347267	221.129	0.35832
condition[T.surface]	Microglia precursors	0	-1.229	0.112	0.392	0.699133	11.8668	0.35832
condition[T.surface]	Neutrophils	0	-0.457	0.943	0.265	0.458933	4.63551	0.35832
condition[T.surface]	T cells	-0.546197	-0.881	-0.196	0.203	0.967533	115.071	-0.429676
condition[T.surface]	gd T cells	-0.824848	-1.378	-0.251	0.309	0.9886	24.653	-0.831683
sex[T.M]	B cells	-0.61735	-1.019	-0.252	0.213	0.989933	47.5879	-0.963429
sex[T.M]	Basophil/Mast	0	-0.476	0.582	0.176	0.424133	7.02116	-0.0727808
sex[T.M]	DP T cells	0	-0.217	1.276	0.391	0.6534	3.87649	-0.0727808
sex[T.M]	Macrophages	0	-0.451	0.4	0.131	0.353667	117.793	-0.0727808
sex[T.M]	Megakaryocytes/platelets	0	0	0	0	0	8.90781	-0.0727808
sex[T.M]	Microglia	0.428811	0.147	0.682	0.173	0.935267	251.826	0.545863
sex[T.M]	Microglia precursors	0	-0.268	0.971	0.304	0.590533	8.80156	-0.0727808
sex[T.M]	Neutrophils	0	-0.145	1.288	0.409	0.674467	3.43813	-0.0727808
sex[T.M]	T cells	0	-0.57	0.122	0.16	0.432133	147.367	-0.0727808
sex[T.M]	gd T cells	-0.506866	-0.97	0.018	0.296	0.876267	25.13	-0.804034
