## Supplementary Table 11 for "Cave adaptation drives coordinated transcriptional remodeling across diverse cell types in the brain of a teleost fish"

### Sheet: Sheet1
	baseMean	log2FoldChange (male/female)	lfcSE	stat	pvalue	padj	cell_type
pde4ba	29.6755	-1.48277	0.355673	-4.16892	3.06042e-05	0.00742951	Macrophages
LOC103037428	35.9339	1.27559	0.175816	7.25525	4.00919e-13	1.44211e-09	Microglia
dlgap4b	23.6675	-2.50698	0.579697	-4.32464	1.52783e-05	0.00785086	Microglia
cadm4	203.848	-1.36781	0.320021	-4.27413	1.91887e-05	0.0086277	Microglia
upb1	30.2056	1.10027	0.249501	4.40988	1.0343e-05	0.00785086	Microglia
hmox1a	16.0728	1.48492	0.349607	4.2474	2.16262e-05	0.00864327	Microglia
arhgef15a	16.0523	-1.39221	0.36972	-3.76559	0.000166155	0.00428821	Neuronal cells
LOC103046947	138.578	1.01614	0.239604	4.24091	2.22614e-05	0.00115481	Neuronal cells
mbd2	47.784	-1.02224	0.239309	-4.27162	1.94059e-05	0.00106527	Neuronal cells
oxt	33.5897	5.71777	1.6077	3.55649	0.000375846	0.0075549	Neuronal cells
tnca	6.72729	1.80828	0.435314	4.15395	3.26779e-05	0.00149354	Neuronal cells
angptl2a	24.8753	1.28408	0.276407	4.64561	3.39074e-06	0.000316927	Neuronal cells
nrgna	10.7301	1.81181	0.347939	5.20727	1.91641e-07	4.64761e-05	Neuronal cells
LOC111194589	34.3036	1.09494	0.2469	4.43476	9.2174e-06	0.000627478	Neuronal cells
tmem200a	10.3335	1.48086	0.388196	3.81472	0.000136335	0.00375194	Neuronal cells
cnr1	17.0395	1.25051	0.35165	3.55614	0.00037635	0.0075549	Neuronal cells
LOC103026240	8.65711	1.98394	0.379023	5.23436	1.6556e-07	4.29422e-05	Neuronal cells
sh3rf1	8.05321	1.43962	0.37746	3.81397	0.000136752	0.00375345	Neuronal cells
galnt14	18.3045	1.15209	0.319208	3.60921	0.000307136	0.00654108	Neuronal cells
dab1a	265.286	1.19226	0.263493	4.52482	6.04474e-06	0.000482417	Neuronal cells
LOC125785800	31.3281	1.57178	0.32427	4.84715	1.2525e-06	0.000162434	Neuronal cells
rgs6	66.3183	1.22339	0.353084	3.46487	0.000530495	0.0095223	Neuronal cells
clu	18.2321	1.65796	0.368363	4.50087	6.76754e-06	0.000516274	Neuronal cells
LOC103030598	8.27569	3.09495	0.644622	4.80119	1.57729e-06	0.000194814	Neuronal cells
kcnb2b	50.3785	1.67301	0.406619	4.11445	3.88096e-05	0.00170586	Neuronal cells
LOC111195365	63.0946	1.56312	0.334927	4.66705	3.05556e-06	0.000301918	Neuronal cells
ek1	27.8436	1.21685	0.306874	3.96531	7.33001e-05	0.0024453	Neuronal cells
LOC111194722	86.9169	1.70743	0.39169	4.35913	1.30581e-05	0.000796931	Neuronal cells
paqr6	6.57381	-1.77419	0.388539	-4.56632	4.96359e-06	0.000436417	Neuronal cells
LOC125784877	15.6966	-1.06312	0.303703	-3.50053	0.000464342	0.00863361	Neuronal cells
fli1rs	16.4034	-1.11369	0.290649	-3.83173	0.000127246	0.00356804	Neuronal cells
mpped1	29.3166	1.48651	0.307615	4.83238	1.3491e-06	0.000168638	Neuronal cells
shank3b	36.2911	1.77097	0.373615	4.7401	2.13617e-06	0.000238614	Neuronal cells
LOC107197295	12.0446	2.30364	0.45536	5.05894	4.21585e-07	7.41347e-05	Neuronal cells
tfec	9.24737	-1.43145	0.369493	-3.8741	0.000107019	0.00316331	Neuronal cells
magi2a	101.732	1.1219	0.312691	3.58789	0.000333359	0.00697298	Neuronal cells
ppfia2	101.843	1.12005	0.251729	4.44943	8.60975e-06	0.000607661	Neuronal cells
LOC103044887	23.8346	1.45609	0.307202	4.73984	2.1389e-06	0.000238614	Neuronal cells
eps8a	45.363	1.33708	0.232371	5.75406	8.71227e-09	6.45641e-06	Neuronal cells
LOC103027234	16.116	1.48194	0.349868	4.23572	2.27824e-05	0.00117014	Neuronal cells
etv6	34.4465	-1.16566	0.23343	-4.99365	5.92502e-07	9.74287e-05	Neuronal cells
slc17a6a	58.1873	1.92947	0.414277	4.65744	3.20165e-06	0.000313369	Neuronal cells
si:dkeyp-19e1.3	14.9879	-1.02349	0.292327	-3.50118	0.000463201	0.00862876	Neuronal cells
LOC103027657	10.3232	1.62766	0.447059	3.64081	0.000271779	0.00602025	Neuronal cells
LOC103029142	37.5528	1.06235	0.255332	4.16067	3.1731e-05	0.00146315	Neuronal cells
lingo4a	35.823	-1.91225	0.373129	-5.12491	2.97682e-07	6.1769e-05	Neuronal cells
khdrbs3	97.5122	1.41565	0.305248	4.6377	3.52303e-06	0.000326353	Neuronal cells
kcnk9	44.1023	1.27358	0.298826	4.26192	2.02675e-05	0.00109518	Neuronal cells
trhrb	5.1855	1.95246	0.450005	4.33874	1.43301e-05	0.000849572	Neuronal cells
mbpa	22.4594	-1.37962	0.399303	-3.45508	0.000550135	0.00970689	Neuronal cells
chrna11	28.3844	1.15004	0.315906	3.64047	0.000272144	0.00602025	Neuronal cells
cacng8a	27.2012	1.11566	0.27515	4.05474	5.01899e-05	0.00197243	Neuronal cells
shisa7b	46.2519	1.06117	0.263217	4.03155	5.54091e-05	0.00209636	Neuronal cells
LOC103024077	16.7399	-1.93174	0.337355	-5.72613	1.02747e-08	7.10665e-06	Neuronal cells
LOC111197153	15.2457	-1.52697	0.404733	-3.77279	0.000161431	0.00422072	Neuronal cells
zfpm2b	27.1073	1.39338	0.310782	4.48346	7.3441e-06	0.000546713	Neuronal cells
tac1	10.4772	2.67242	0.716769	3.72842	0.000192681	0.00475969	Neuronal cells
calcr	32.8704	1.60433	0.360242	4.45347	8.44924e-06	0.000604558	Neuronal cells
LOC111195537	11.3174	1.15297	0.331081	3.48243	0.000496877	0.00905992	Neuronal cells
angpt1	40.3191	-1.06579	0.306342	-3.47907	0.000503151	0.0091262	Neuronal cells
fam83ga	8.5524	-1.16811	0.314256	-3.71705	0.000201564	0.00489748	Neuronal cells
card11	42.4777	-1.20859	0.227443	-5.31382	1.07349e-07	3.10129e-05	Neuronal cells
kcnj9	19.1279	1.1984	0.285572	4.1965	2.71072e-05	0.00130202	Neuronal cells
scg2b	72.5096	1.11941	0.264585	4.2308	2.32862e-05	0.00118155	Neuronal cells
cdh18a	66.6628	1.2602	0.284491	4.42968	9.43748e-06	0.000628262	Neuronal cells
nebl	21.757	-1.31504	0.381518	-3.44685	0.000567163	0.00992295	Neuronal cells
LOC111194555	43.8728	-1.18329	0.204148	-5.79624	6.78165e-09	5.72585e-06	Neuronal cells
sall3a	96.4153	-1.24836	0.234237	-5.32948	9.84917e-08	3.10129e-05	Neuronal cells
LOC103045210	16.7535	-1.55567	0.384324	-4.04781	5.16988e-05	0.00200889	Neuronal cells
LOC111194499	45.3651	1.73398	0.403958	4.29248	1.76687e-05	0.00100171	Neuronal cells
dscamb	104.213	1.06663	0.28783	3.70577	0.00021075	0.00504973	Neuronal cells
LOC103038307	8.72223	1.64383	0.403336	4.07559	4.58973e-05	0.0018601	Neuronal cells
arhgap45a	24.7965	-1.05966	0.212319	-4.99089	6.01006e-07	9.74287e-05	Neuronal cells
LOC111194524	7.46676	-1.4769	0.407512	-3.62418	0.000289882	0.00626567	Neuronal cells
LOC125801723	43.6041	1.36064	0.321894	4.22697	2.36857e-05	0.00118573	Neuronal cells
camkva	33.0598	2.03772	0.380184	5.35981	8.33087e-08	2.98044e-05	Neuronal cells
sema3fa	27.4083	1.13705	0.287994	3.94818	7.87484e-05	0.00257547	Neuronal cells
pltp	95.8493	1.1161	0.267031	4.17967	2.91932e-05	0.00137673	Neuronal cells
tafa3a	79.2772	1.0946	0.301985	3.62469	0.00028931	0.00626567	Neuronal cells
grm2a	15.3839	1.18655	0.340701	3.48268	0.000496415	0.00905992	Neuronal cells
LOC125802246	7.91397	-1.29778	0.370592	-3.5019	0.000461948	0.00862876	Neuronal cells
rab44	23.1168	-1.29571	0.28967	-4.47306	7.71069e-06	0.000563369	Neuronal cells
bin2b	20.5706	-1.12404	0.252591	-4.45003	8.58598e-06	0.000607661	Neuronal cells
gabrb3	36.8094	1.38699	0.266404	5.20632	1.92624e-07	4.64761e-05	Neuronal cells
brinp3a.2	32.1089	1.05794	0.272666	3.87997	0.000104469	0.00312353	Neuronal cells
si:dkey-237i9.1	133.274	-1.00271	0.180665	-5.55008	2.85532e-08	1.34525e-05	Neuronal cells
cacng5a	11.5426	1.32824	0.356848	3.72216	0.000197525	0.00484055	Neuronal cells
lyl1	7.03957	-1.52548	0.428339	-3.56139	0.000368897	0.0074763	Neuronal cells
grap2b	45.2101	-1.08832	0.246604	-4.41322	1.01842e-05	0.000664536	Neuronal cells
cdk15	26.4902	-1.25995	0.255311	-4.93496	8.0169e-07	0.000120544	Neuronal cells
ptprnb	47.8471	1.21123	0.337471	3.58913	0.000331784	0.00695405	Neuronal cells
inpp5d	26.3367	-1.02251	0.295561	-3.45957	0.000541044	0.00960342	Neuronal cells
LOC103025947	77.207	-1.06252	0.270926	-3.92181	8.78877e-05	0.00278849	Neuronal cells
LOC103030813	71.2586	1.08461	0.303671	3.57167	0.000354712	0.00724436	Neuronal cells
asic1c	65.0025	1.34178	0.337471	3.97599	7.00862e-05	0.00239982	Neuronal cells
LOC103027368	86.2698	-1.10252	0.230577	-4.78159	1.73916e-06	0.0002074	Neuronal cells
LOC125802535	18.0766	1.53096	0.405801	3.77268	0.000161506	0.00422072	Neuronal cells
LOC107197645	24.7738	1.29074	0.245431	5.2591	1.44763e-07	3.85107e-05	Neuronal cells
tmem79b	5.47406	1.5973	0.437167	3.65375	0.000258434	0.00587994	Neuronal cells
npr1b	13.0914	1.65043	0.447879	3.685	0.000228702	0.00541731	Neuronal cells
LOC103037128	10.6509	1.60379	0.400192	4.00754	6.13541e-05	0.00223202	Neuronal cells
creb5b	37.2224	-1.21925	0.331778	-3.6749	0.00023794	0.00557253	Neuronal cells
katnip	7.73219	1.55873	0.334818	4.65546	3.23263e-06	0.000313444	Neuronal cells
kcnf1b	5.12316	2.3825	0.506087	4.70769	2.50535e-06	0.00025993	Neuronal cells
LOC103036868	19.8194	-1.16916	0.315492	-3.70583	0.0002107	0.00504973	Neuronal cells
lingo2b	42.1953	1.1787	0.331018	3.56084	0.000369671	0.0074763	Neuronal cells
rin2a	14.526	-1.64486	0.362429	-4.53844	5.66708e-06	0.000474161	Neuronal cells
vcla	10.0218	1.33855	0.352805	3.79401	0.000148232	0.00395349	Neuronal cells
LOC103041049	39.5044	1.54782	0.375454	4.12253	3.74729e-05	0.00166859	Neuronal cells
blnk	41.3063	-1.13043	0.254302	-4.44524	8.77956e-06	0.000611329	Neuronal cells
khdrbs2	57.3906	1.13579	0.319132	3.55899	0.000372284	0.00751449	Neuronal cells
LOC103022895	25.4508	-1.13482	0.275362	-4.12119	3.76928e-05	0.00167016	Neuronal cells
nr3c2	303.982	-1.00986	0.218154	-4.6291	3.67265e-06	0.000337201	Neuronal cells
LOC125802956	21.9257	1.53021	0.374729	4.08352	4.43584e-05	0.00181736	Neuronal cells
thoc1	11.2356	-1.01003	0.284258	-3.55321	0.000380554	0.00762211	Neuronal cells
pth1r	15.123	1.41827	0.362713	3.91019	9.22251e-05	0.00286252	Neuronal cells
cacna1eb	41.8387	1.37645	0.291123	4.72805	2.26684e-06	0.000244984	Neuronal cells
LOC103045501	5.72516	-1.77522	0.475376	-3.73435	0.000188198	0.00466002	Neuronal cells
rin1b	6.49366	2.59876	0.524642	4.9534	7.29292e-07	0.000116406	Neuronal cells
kdm6ba	28.9731	-1.12469	0.292995	-3.83859	0.000123741	0.00352888	Neuronal cells
nhsl2	516.64	-1.13542	0.24564	-4.62229	3.79525e-06	0.000345401	Neuronal cells
dok1b	14.8695	-1.3302	0.313071	-4.24886	2.14858e-05	0.00112584	Neuronal cells
LOC103030319	65.1199	1.00922	0.259699	3.8861	0.000101869	0.00305897	Neuronal cells
lrch4	43.3483	-1.23715	0.244426	-5.06146	4.16062e-07	7.41347e-05	Neuronal cells
per1b	38.1607	-1.17346	0.292134	-4.01684	5.89832e-05	0.00218219	Neuronal cells
dysf	13.8419	1.41393	0.344583	4.10332	4.07264e-05	0.00173486	Neuronal cells
alox12	28.1933	-1.43888	0.392973	-3.66151	0.000250728	0.0057551	Neuronal cells
si:ch211-196f2.6	15.4489	-1.15803	0.307028	-3.77176	0.000162103	0.00422568	Neuronal cells
LOC103042302	14.2466	1.14136	0.252779	4.51523	6.32486e-06	0.000500919	Neuronal cells
penkb	16.586	2.02963	0.446155	4.54915	5.38624e-06	0.000455814	Neuronal cells
adcyap1b	20.2478	1.76223	0.448328	3.93067	8.47111e-05	0.00271981	Neuronal cells
fam49ba	92.8782	-1.1468	0.271219	-4.2283	2.3546e-05	0.00118573	Neuronal cells
cbln12	110.472	-1.2368	0.355382	-3.4802	0.000501036	0.00910376	Neuronal cells
tmem91	13.2855	1.15386	0.290749	3.96857	7.23054e-05	0.00243171	Neuronal cells
si:ch211-132b12.7	42.1	-1.26909	0.348478	-3.6418	0.000270741	0.00602025	Neuronal cells
map2k1	18.4215	1.05385	0.242672	4.34268	1.40755e-05	0.000839275	Neuronal cells
LOC103025495	218.29	-1.05474	0.206586	-5.10556	3.29819e-07	6.52798e-05	Neuronal cells
LOC103041366	21.5108	1.20075	0.342719	3.50361	0.000459001	0.00862876	Neuronal cells
homer2	6.19234	1.5099	0.419609	3.59835	0.000320238	0.00675431	Neuronal cells
shank2b	75.9378	1.23242	0.259325	4.7524	2.01015e-06	0.000230039	Neuronal cells
ccdc136b	27.2213	1.66806	0.375122	4.44671	8.71958e-06	0.000611254	Neuronal cells
limch1b	27.9422	1.47191	0.348312	4.22583	2.38067e-05	0.00118573	Neuronal cells
slitrk4	59.2021	1.05608	0.272259	3.87894	0.000104913	0.0031278	Neuronal cells
prom1a	75.2987	1.07872	0.222104	4.85684	1.19274e-06	0.000156642	Neuronal cells
si:ch211-269c21.2	12.5003	1.74614	0.326292	5.35146	8.72494e-08	3.01737e-05	Neuronal cells
tsc22d3	357.593	-1.40636	0.211345	-6.65432	2.84611e-11	7.38211e-08	Neuronal cells
LOC103033058	37.1901	1.03734	0.23403	4.43252	9.31389e-06	0.000627478	Neuronal cells
inppl1b	18.5978	-1.08323	0.285234	-3.79771	0.000146042	0.00392534	Neuronal cells
gria1a	111.588	1.07374	0.238197	4.50776	6.55142e-06	0.00051106	Neuronal cells
tmsb2	12.6754	1.27484	0.338685	3.76408	0.000167164	0.00429048	Neuronal cells
elf1	72.0937	-1.07706	0.202473	-5.31954	1.04032e-07	3.10129e-05	Neuronal cells
il1rapl2	49.4517	1.72283	0.425444	4.04949	5.13301e-05	0.00200207	Neuronal cells
armc8	93.3662	1.01901	0.186618	5.46038	4.75114e-08	1.82567e-05	Neuronal cells
efnb2a	47.7886	1.15359	0.206568	5.58457	2.34278e-08	1.34525e-05	Neuronal cells
etv5a	34.9714	-1.27185	0.31109	-4.08836	4.34435e-05	0.00181736	Neuronal cells
si:dkey-91i10.2	10.9936	1.41067	0.318157	4.43388	9.25536e-06	0.000627478	Neuronal cells
zmp:0000001200	6.52735	1.93021	0.460857	4.18831	2.81042e-05	0.00134369	Neuronal cells
nrp2b	162.921	1.29111	0.266997	4.83568	1.3269e-06	0.000167885	Neuronal cells
marchf4	116.661	-1.1063	0.261522	-4.23022	2.33462e-05	0.00118155	Neuronal cells
pcbp3	281.033	-1.16783	0.17208	-6.78657	1.14832e-11	3.97128e-08	Neuronal cells
stat4	18.9375	-1.03675	0.290327	-3.57096	0.000355679	0.00724985	Neuronal cells
LOC103047016	17.3033	-1.31971	0.348599	-3.78575	0.000153245	0.00406629	Neuronal cells
ppp1r1c	62.228	-1.21849	0.269132	-4.52749	5.9688e-06	0.000482417	Neuronal cells
dohh	14.7702	1.07617	0.26873	4.00467	6.21037e-05	0.00223202	Neuronal cells
serping1	72.5319	-1.07204	0.208667	-5.13756	2.78329e-07	6.01597e-05	Neuronal cells
LOC103032091	60.5874	1.26774	0.313269	4.04681	5.19214e-05	0.00201002	Neuronal cells
LOC103038094	14.6708	1.82254	0.443721	4.10741	4.00128e-05	0.00171542	Neuronal cells
cacna1db	26.4186	1.34598	0.389704	3.45384	0.000552656	0.00971831	Neuronal cells
prickle2a	96.6615	1.61433	0.366501	4.4047	1.0593e-05	0.000682624	Neuronal cells
LOC103030699	14.0535	1.62145	0.371139	4.36884	1.24909e-05	0.00077139	Neuronal cells
prdm16	14.5266	2.39913	0.652444	3.67715	0.000235857	0.00553624	Neuronal cells
npy8br	18.1174	1.58337	0.391617	4.04316	5.27349e-05	0.00202639	Neuronal cells
prkg1l	9.731	1.61012	0.405837	3.96741	7.26582e-05	0.00243171	Neuronal cells
cabp1a	9.26681	1.18273	0.318635	3.71188	0.000205727	0.00497534	Neuronal cells
kcnq2a	20.7637	1.47625	0.370387	3.9857	6.7281e-05	0.00234242	Neuronal cells
tafa3b	118.367	1.07872	0.265648	4.0607	4.8925e-05	0.00194477	Neuronal cells
pde4d	21.0879	1.0256	0.241084	4.25411	2.09879e-05	0.00110533	Neuronal cells
LOC103031427	58.6358	1.2631	0.289086	4.36929	1.24651e-05	0.00077139	Neuronal cells
eef1a2	39.9985	1.50696	0.369092	4.08287	4.44826e-05	0.00181736	Neuronal cells
plagl2	25.4868	-1.24318	0.281611	-4.41452	1.01234e-05	0.000664536	Neuronal cells
LOC103036463	41.7601	1.08905	0.245864	4.42947	9.44663e-06	0.000628262	Neuronal cells
ephb2a	32.0767	1.16098	0.254654	4.55906	5.13834e-06	0.000445825	Neuronal cells
ano11	11.7899	1.40693	0.355177	3.96121	7.45709e-05	0.00246393	Neuronal cells
stat6	34.243	-1.01361	0.255726	-3.96366	7.38084e-05	0.00245437	Neuronal cells
lrfn5a	78.034	1.13998	0.302625	3.76696	0.000165251	0.00428592	Neuronal cells
clmna	43.1014	1.05746	0.216771	4.87821	1.07051e-06	0.000148088	Neuronal cells
LOC107197843	16.5247	1.89158	0.399788	4.73147	2.22904e-06	0.000244984	Neuronal cells
meis2a	91.4321	1.58894	0.301221	5.27502	1.32745e-07	3.62428e-05	Neuronal cells
LOC103042905	49.1341	1.00441	0.266806	3.76458	0.000166832	0.00429048	Neuronal cells
LOC103028846	6.75446	1.28069	0.365746	3.50158	0.0004625	0.00862876	Neuronal cells
chrm3a	29.8586	1.48323	0.245624	6.03862	1.55433e-09	1.61262e-06	Neuronal cells
fam167b	212.241	1.29884	0.322221	4.03089	5.55662e-05	0.00209636	Neuronal cells
add3b	13.3721	1.53086	0.362326	4.22507	2.38861e-05	0.00118573	Neuronal cells
LOC103040198	20.5896	-1.08627	0.274112	-3.96286	7.4058e-05	0.0024548	Neuronal cells
rpl38	124.507	1.00227	0.286386	3.49973	0.000465735	0.00864401	Neuronal cells
LOC125781184	16.4298	1.40403	0.275358	5.0989	3.41624e-07	6.52798e-05	Neuronal cells
LOC103038321	68.4344	1.18326	0.305822	3.86912	0.00010923	0.0032195	Neuronal cells
samd14	8.06063	-1.48645	0.386885	-3.84208	0.000121995	0.00351582	Neuronal cells
sh3bp1	14.9087	-1.43218	0.252613	-5.66946	1.43244e-08	8.74212e-06	Neuronal cells
grid2ipb	7.84139	1.6145	0.409784	3.93987	8.1525e-05	0.00264319	Neuronal cells
nrg3b	123.133	1.12355	0.307931	3.6487	0.00026357	0.00594464	Neuronal cells
ablim1b	24.5257	1.15395	0.317329	3.63646	0.000276406	0.00607567	Neuronal cells
LOC103022871	37.335	1.35426	0.336517	4.02434	5.71348e-05	0.00213821	Neuronal cells
arhgef15b	9.48283	-1.13022	0.320918	-3.52183	0.000428584	0.00831133	Neuronal cells
LOC125782217	74.6118	1.25599	0.336106	3.73688	0.000186318	0.00462453	Neuronal cells
LOC103025118	55.1271	1.2411	0.248482	4.99473	5.89188e-07	9.74287e-05	Neuronal cells
adamtsl3	40.3795	1.19024	0.344745	3.45251	0.000555405	0.00975012	Neuronal cells
gpr88	8.16917	1.31346	0.377004	3.48395	0.000494072	0.00904056	Neuronal cells
b3galt2	28.471	1.16263	0.310343	3.74627	0.000179486	0.00450888	Neuronal cells
galnt18b	68.4901	1.63031	0.415922	3.91974	8.86437e-05	0.00279147	Neuronal cells
lmo1	49.316	1.33517	0.379402	3.51913	0.000432959	0.00834934	Neuronal cells
arhgap32b	29.7938	1.20745	0.303293	3.98113	6.8588e-05	0.00235629	Neuronal cells
caln2	13.2418	1.59274	0.327558	4.86248	1.15927e-06	0.000154198	Neuronal cells
slco2b1	21.4847	-1.14456	0.304112	-3.7636	0.000167484	0.00429048	Neuronal cells
si:dkeyp-23e4.3	149.459	-1.18989	0.216712	-5.49064	4.00475e-08	1.59805e-05	Neuronal cells
kctd16b	92.5218	1.1644	0.288179	4.04055	5.3327e-05	0.00204158	Neuronal cells
drd1b	5.86801	1.51169	0.397249	3.8054	0.000141575	0.00384513	Neuronal cells
LOC103035323	16.0961	-1.05041	0.270148	-3.88826	0.000100964	0.00304507	Neuronal cells
notch1a	7.63686	-1.55902	0.412536	-3.77911	0.00015739	0.00413397	Neuronal cells
LOC103037947	12.504	-1.22147	0.305094	-4.00359	6.2389e-05	0.00223202	Neuronal cells
camk2a	43.7311	1.57205	0.365658	4.29924	1.71387e-05	0.000982399	Neuronal cells
sh3pxd2b	163.109	-1.06317	0.260245	-4.08526	4.40281e-05	0.00181736	Neuronal cells
LOC125782410	76.8432	1.13376	0.317637	3.56936	0.000357853	0.00727986	Neuronal cells
fstl4	30.0662	2.13934	0.351026	6.09453	1.09761e-09	1.42347e-06	Neuronal cells
relb	5.41806	-1.5054	0.392461	-3.83581	0.000125152	0.00353744	Neuronal cells
p2rx8	5.96613	1.76533	0.450296	3.92037	8.84118e-05	0.00279147	Neuronal cells
LOC111190767	33.4956	1.11643	0.302958	3.68511	0.000228606	0.00541731	Neuronal cells
arrb1	46.0319	1.12758	0.258807	4.35685	1.3195e-05	0.000800574	Neuronal cells
nek3	6.13871	-1.41074	0.374564	-3.76635	0.000165653	0.00428592	Neuronal cells
mag	31.0916	-1.23081	0.288898	-4.26037	2.0409e-05	0.00109712	Neuronal cells
nectin3a	46.9833	-1.31863	0.331044	-3.98326	6.79772e-05	0.0023514	Neuronal cells
dpf1	42.0028	1.09157	0.265484	4.11161	3.92908e-05	0.00170586	Neuronal cells
ndc1	5.94217	-1.58157	0.41235	-3.83551	0.000125304	0.00353744	Neuronal cells
ppp2r3a	14.4537	1.00694	0.287175	3.50635	0.000454289	0.00860764	Neuronal cells
pdlim7	158.515	1.84087	0.346459	5.31338	1.07611e-07	3.10129e-05	Neuronal cells
unc5a	208.502	1.07417	0.276977	3.87819	0.000105237	0.00312845	Neuronal cells
cckb	13.0332	1.99027	0.426351	4.66816	3.03914e-06	0.000301918	Neuronal cells
sstr3	20.8284	1.57681	0.401282	3.92943	8.5148e-05	0.00271981	Neuronal cells
ighd	146.105	-1.62605	0.454986	-3.57385	0.000351773	0.00719851	Neuronal cells
LOC103030202	8.98865	1.34239	0.306793	4.37556	1.21119e-05	0.000761583	Neuronal cells
prkcbb	72.0487	1.29923	0.296594	4.3805	1.18406e-05	0.000749061	Neuronal cells
cacng3b	27.2745	1.29468	0.323372	4.00368	6.23646e-05	0.00223202	Neuronal cells
slc17a7a	120.231	-1.2062	0.266399	-4.5278	5.96009e-06	0.000482417	Neuronal cells
kcnj12b	6.16759	1.80147	0.438413	4.10908	3.97237e-05	0.0017101	Neuronal cells
grin2ca	124.527	-1.02099	0.166005	-6.15035	7.731e-10	1.14585e-06	Neuronal cells
baiap2a	91.1803	1.15946	0.254591	4.5542	5.25855e-06	0.000450888	Neuronal cells
cacng4b	10.9471	1.52619	0.399603	3.81927	0.000133846	0.00371088	Neuronal cells
nr1d1	6.80604	-1.86875	0.392291	-4.76368	1.9009e-06	0.000224112	Neuronal cells
nfil3-2	11.589	1.42227	0.410718	3.4629	0.00053439	0.00955914	Neuronal cells
LOC111192964	20.6381	1.10931	0.316836	3.50121	0.000463148	0.00862876	Neuronal cells
wscd1b	12.6843	1.86872	0.364345	5.12898	2.91313e-07	6.16811e-05	Neuronal cells
LOC103042124	8.14445	1.31555	0.371531	3.54088	0.000398791	0.00788086	Neuronal cells
fgf13b	13.4237	1.0825	0.288541	3.75164	0.000175679	0.00442639	Neuronal cells
cnih2	19.9087	1.48808	0.359236	4.14234	3.43777e-05	0.0015575	Neuronal cells
itga2.2	5.45097	-1.50528	0.428594	-3.51213	0.000444527	0.00850917	Neuronal cells
LOC103047607	5.76399	-1.689	0.471311	-3.58363	0.000338856	0.0070269	Neuronal cells
LOC103038694	80.0145	1.04912	0.298909	3.50983	0.000448401	0.00853971	Neuronal cells
grm5a	41.6671	1.06296	0.238169	4.46306	8.07963e-06	0.000586197	Neuronal cells
tiam1a	32.5549	1.23269	0.356605	3.45674	0.000546744	0.00966349	Neuronal cells
trpc4a	23.9421	1.1419	0.264487	4.3174	1.57875e-05	0.0009254	Neuronal cells
LOC103047081	127.13	1.02799	0.276454	3.71848	0.000200428	0.00488131	Neuronal cells
LOC111194578	31.1272	2.11106	0.286581	7.36637	1.75338e-13	9.09568e-10	Neuronal cells
LOC125785717	32.903	1.26976	0.33264	3.81721	0.000134969	0.00372421	Neuronal cells
trpc5a	15.3553	1.25409	0.277924	4.51234	6.41168e-06	0.000503948	Neuronal cells
gpc6a	19.2253	1.28628	0.367675	3.49842	0.000468027	0.00867104	Neuronal cells
grin2ab	154.082	1.54345	0.382652	4.03357	5.49358e-05	0.00208776	Neuronal cells
LOC125785832	13.4926	1.6492	0.383824	4.29677	1.73305e-05	0.000987934	Neuronal cells
olfm2b	28.8831	-1.43003	0.340188	-4.20364	2.62653e-05	0.00127338	Neuronal cells
LOC103035463	49.1846	-1.20329	0.27286	-4.40991	1.03412e-05	0.000670565	Neuronal cells
LOC111188759	9.87058	1.6843	0.431488	3.90346	9.48267e-05	0.00291073	Neuronal cells
LOC103036679	36.659	1.17794	0.293285	4.01636	5.91032e-05	0.00218219	Neuronal cells
mn1b	12.8821	1.55484	0.380705	4.0841	4.42472e-05	0.00181736	Neuronal cells
rgmb	10.9976	1.44244	0.382514	3.77095	0.000162629	0.00422877	Neuronal cells
homer1b	23.5308	1.33967	0.367899	3.64142	0.000271135	0.00602025	Neuronal cells
scarf2	15.3232	-1.36066	0.294742	-4.61645	3.90367e-06	0.000352179	Neuronal cells
znrf3	29.8467	1.23858	0.345321	3.58673	0.000334847	0.00697518	Neuronal cells
LOC125786992	23.6017	-1.12945	0.242964	-4.64861	3.34171e-06	0.000316927	Neuronal cells
LOC111191153	13.6207	1.10071	0.301406	3.6519	0.000260307	0.00589669	Neuronal cells
tmem276b	107.798	-1.05764	0.233695	-4.52574	6.01835e-06	0.000482417	Neuronal cells
cep89	18.6305	1.30596	0.339811	3.8432	0.000121439	0.00351026	Neuronal cells
zgc:165481	20.7534	1.82802	0.448961	4.07166	4.66791e-05	0.00187445	Neuronal cells
nhsb	43.2396	1.23726	0.332476	3.72134	0.000198167	0.00484055	Neuronal cells
LOC103023182	49.2537	1.10002	0.289705	3.79702	0.000146446	0.00392603	Neuronal cells
tnfrsf1b	22.3485	-1.13501	0.279641	-4.05882	4.93221e-05	0.00194569	Neuronal cells
ccdc50b	5.31377	1.74748	0.474657	3.68156	0.000231814	0.00547852	Neuronal cells
arhgap46a	41.9326	-1.12062	0.298238	-3.75749	0.000171628	0.00435365	Neuronal cells
ptprga	288.324	1.34551	0.342856	3.92443	8.69359e-05	0.00276675	Neuronal cells
LOC103029679	126.781	1.20065	0.274529	4.37348	1.22281e-05	0.000764259	Neuronal cells
magi1b	54.3205	1.19263	0.232947	5.11975	3.05947e-07	6.22392e-05	Neuronal cells
b4galt1	23.6306	-1.36068	0.349418	-3.89413	9.8552e-05	0.0029897	Neuronal cells
smox	30.3946	-1.02914	0.259073	-3.9724	7.11525e-05	0.00242831	Neuronal cells
prom1b	9.82481	1.71686	0.444906	3.85893	0.000113886	0.003319	Neuronal cells
ptprdb	60.7572	1.06152	0.218285	4.86301	1.15612e-06	0.000154198	Neuronal cells
LOC103025333	74.7588	1.04108	0.252669	4.12035	3.78301e-05	0.00167016	Neuronal cells
LOC103033898	5.70733	-1.42435	0.406625	-3.50286	0.000460299	0.00862876	Neuronal cells
tspan18b	9.62331	2.03434	0.425266	4.78369	1.72109e-06	0.0002074	Neuronal cells
LOC125780395	10.1102	-1.56964	0.410434	-3.82435	0.000131118	0.00365686	Neuronal cells
