## Supplementary Table 12 for "Cave adaptation drives coordinated transcriptional remodeling across diverse cell types in the brain of a teleost fish"

### Sheet: Sheet 1
Cell type	Ingenuity Canonical Pathways	-log(B-H p-value)	Ratio	z-score	Orthologs of A. mexicanus DEGs
Macrophages	Semaphorin interactions	3.43	0.125	0	ARHGEF12,FES,GSK3B,ITGB1,PAK2,PLXNC1,PLXND1,SEMA4A
Macrophages	Natural Killer Cell Signaling	2.58	0.0545	0.905	FCER1G,IRAK4,ITGAL,ITGB1,JAK2,LCP2,MAPK12,PAK2,PAK4,VAV2,VAV3
Macrophages	Ephrin Receptor Signaling	2.58	0.0545	-1.667	GNAI2,GNAO1,GNB2,ITGAL,ITGB1,ITSN1,JAK2,PAK2,PAK4,RGS3,VEGFA
Macrophages	RHOGDI Signaling	2.32	0.05	0	ARHGEF12,CDH2,EP300,GNAI2,GNAO1,GNB2,ITGAL,ITGB1,PAK2,PAK4,RHOBTB2
Macrophages	Macrophage Alternative Activation Signaling Pathway	2.19	0.0518	0.632	FCER1G,FCER2,IL4R,JAK2,MAPK12,MRC1,PPARG,RPS6KA1,THBS1,ZC3H12A
Macrophages	p75 NTR receptor-mediated signalling	2.18	0.057	1.667	ARHGEF12,ITSN1,MCF2,STK11,STK35,TIAM1,TRIO,VAV2,VAV3
Macrophages	IL-8 Signaling	1.98	0.0481	-0.378	ARRB2,GNAI2,GNAO1,GNB2,IRAK4,MAPK12,PAK2,PLD4,RHOBTB2,VEGFA
Macrophages	CCR3 Signaling in Eosinophils	1.94	0.058	-2	GNAI2,GNAO1,GNB2,MAPK12,MPRIP,PAK2,PAK4,PLA2G4C
Macrophages	Tryptophan catabolism	1.67	0.214	#NUM!	KMO,SLC3A2,SLC7A5
Macrophages	Response to elevated platelet cytosolic Ca2+	1.54	0.053	1.134	APLP2,FERMT3,PLEK,SERPING1,SRGN,THBS1,VEGFA
Macrophages	Signaling by VEGF	1.34	0.0561	0.816	MAPK12,NCKAP1L,PAK2,VAV2,VAV3,VEGFA
Macrophages	Eicosanoid Signaling	1.31	0.0356	-1	ARRB2,GNAI2,GNAO1,GNB2,ITGB1,MAPK12,PLA2G4C,RPS6KA1,TBXAS1,VEGFA
Macrophages	Interleukin-4 and Interleukin-13 signaling	1.31	0.0541	1.633	FCER2,IL4R,ITGB1,JAK2,POU2F1,VEGFA
Macrophages	Phagosome Formation	1.31	0.0255	0.943	ADGRD2,F2RL2,FCER1G,FCER2,GPR34,HRH2,ITGAL,ITGB1,MALT1,MAPK12,MRC1,NPY1R,PAK2,PAK4,PLA2G4C,PLD4,VAV2,VAV3
Macrophages	HIPPO signaling	1.3	0.0649	#NUM!	AMOT,DLG3,ITCH,SCRIB,SMAD3
Macrophages	Signaling by NOTCH1	1.3	0.0641	-0.447	ARRB2,EP300,HDAC9,ITCH,MAMLD1
Microglia	Senescence Pathway	3.44	0.0627	0.471	CACNA1B,CHP1,EP300,GADD45A,GADD45B,ING1,KAT2B,MAPK12,MAPKAPK3,PDHX,PDK2,PHF1,PHF19,PIK3C2B,PPP2R3A,PPP3CA,SMAD1,SMAD6,SMAD7
Microglia	S100 Family Signaling Pathway	3.38	0.0435	0.522	ADGRA1,ADGRB2,ADGRD2,APP,ATP2A2,CACNA1B,CMKLR1,CYBB,F2RL2,FOS,GABBR2,GPR155,GPR160,GPR55,GPR84,GPRC5C,HCRTR2,HRH2,MAPK11,MAPK12,MMP14,MTNR1B,NPY1R,P2RY12,PIK3C2B,PLA2G4C,PTGIR,RTKN,SMAD1,SMAD6,SMAD7,VDR,VEGFA,WNT5B
Microglia	p53 Signaling	3.08	0.102	1.342	COQ8A,EP300,GADD45A,GADD45B,HDAC9,KAT2B,PIK3C2B,ST13,TP53BP2,WT1
Microglia	G-Protein Coupled Receptor Signaling	3.06	0.0435	-0.365	ADGRA1,ADGRB2,ADGRD2,CHP1,CMKLR1,CNGA3,CNGB3,F2RL2,FOS,GABBR2,GNB2,GPR155,GPR160,GPR55,GPR84,GPRC5C,HCN3,HCN4,HCRTR2,HRH2,MAPK11,MAPK12,MTNR1B,NPY1R,P2RY12,PAK2,PDE1C,PDE4B,PIK3C2B,PPP3CA,PTGIR
Microglia	RAR Activation	2.83	0.0506	0	BCO1,CNGA3,CNGB3,CSF2RB,EP300,FOS,HLTF,JAK2,KAT2B,MAPK11,MAPK12,PDE1C,PDE4B,PHF10,PIK3C2B,PLAU,PSMC5,RHOBTB2,SDR16C5,TNFSF11,TNFSF8,VEGFA
Microglia	NF1 RAS Signaling Pathway	2.77	0.0464	1.633	ADGRA1,ADGRB2,ADGRD2,BMPR1B,CMKLR1,CSF2RB,F2RL2,GABBR2,GNB2,GPR155,GPR160,GPR55,GPR84,GPRC5C,HCRTR2,HRH2,KDR,MTNR1B,NPY1R,P2RY12,PDGFB,PIK3C2B,PTGIR,TIAM1,VEGFA
Microglia	STAT3 Pathway	2.61	0.0791	0	BMPR1B,CSF2RB,IL17RC,IL6R,IL6ST,JAK2,KDR,MAPK11,MAPK12,PDGFB,VEGFA
Microglia	BBSome Signaling Pathway	2.58	0.0467	0.894	ADGRA1,ADGRB2,ADGRD2,CMKLR1,F2RL2,GABBR2,GPR155,GPR160,GPR55,GPR84,GPRC5C,HCRTR2,HRH2,IFT172,MAPK11,MAPK12,MTNR1B,NPY1R,P2RY12,PHF1,PHF19,PTGIR,RAB5A
Microglia	Cyclophilin Signaling Pathway	2.57	0.0607	0.258	APP,CHP1,CYBB,EP300,IL6R,IL6ST,JAK2,JAK3,LRP1,MAPK11,MAPK12,PIK3C2B,PPP3CA,SF3B5,WNT5B
Microglia	TGF-β Signaling	2.52	0.0928	1.134	BMPR1B,EP300,FOS,MAPK11,MAPK12,SMAD1,SMAD6,SMAD7,VDR
Microglia	NAFLD Signaling Pathway	2.5	0.0625	-0.535	ATP2A2,FOS,G6PC3,IL6R,JAK2,JAK3,LPIN1,MAPK12,PIK3C2B,PPP2R3A,PRKAB1,TBC1D1,TNFSF11,TNFSF8
Microglia	ID1 Signaling Pathway	2.38	0.064	1.387	APP,AURKA,BMPR1B,EP300,IGF2,IL6R,MAPK11,MAPK12,PIK3C2B,PLXNB1,PLXNB2,SMAD1,VEGFA
Microglia	Potassium Channels	2.37	0.0874	2.333	GABBR2,GNB2,HCN3,HCN4,KCNAB2,KCNG2,KCNH1,KCNH6,KCNJ10
Microglia	Glycerophospholipid biosynthesis	2.31	0.0775	0.632	AGPAT3,CHKA,DGAT1,LPIN1,MFSD2A,MIGA2,OSBPL10,PLA2G4C,PLBD1,PLD4
Microglia	PI Metabolism	2.29	0.0952	0.707	INPP4A,INPP4B,MTMR1,PIK3C2B,PIP4P1,PLEKHA5,RAB5A,TNFAIP8L2
Microglia	Response to elevated platelet cytosolic Ca2+	2.26	0.0758	-0.632	APP,ECM1,ENDOD1,FERMT3,GAS6,IGF2,PDGFB,PECAM1,PLEK,VEGFA
Microglia	AMPK Signaling	2.21	0.0574	-0.333	AK4,EP300,GNB2,HLTF,KAT2B,MAPK11,MAPK12,PFKFB4,PFKP,PHF10,PIK3C2B,PPP2R3A,PRKAB1,TBC1D1
Microglia	CD40 Signaling	2.21	0.104	-1	FCER2,FOS,JAK3,MAPK11,MAPK12,PIK3C2B,PTGS1
Microglia	iNOS Signaling	2.16	0.122	-1.342	FOS,IFNGR1,JAK2,JAK3,MAPK11,MAPK12
Microglia	Macrophage Alternative Activation Signaling Pathway	2.14	0.0622	0.577	ARG1,FCER1G,FCER2,FOS,JAK2,JAK3,MAPK11,MAPK12,MARCO,MRC1,PIK3C2B,RPS6KC1
Microglia	Iron homeostasis signaling pathway	2.02	0.069	#NUM!	BMPR1B,CUL1,IL6R,ISCU,JAK2,JAK3,LRP1,NUBP1,PDGFB,SMAD1
Microglia	HIPPO signaling	1.89	0.0909	1	CUL1,DLG1,ITCH,PARD3,PPP2R3A,SMAD1,TP53BP2
Microglia	Signaling by NOTCH1	1.87	0.0897	1.134	CDK8,CUL1,EP300,HDAC9,ITCH,KAT2B,MAMLD1
Microglia	VDR/RXR Activation	1.87	0.0897	-2	EP300,GADD45A,NCOA3,PSMC5,TNFSF11,VDR,WT1
Microglia	HIF1α Signaling	1.86	0.0571	0.577	CHP1,CYBB,EP300,IGF2,IL6R,KDR,MMP14,PDGFB,PIK3C2B,PPP3CA,SAT1,VEGFA
Microglia	MAP kinase activation	1.83	0.128	-2.236	CUL1,FBXW11,MAPK11,MAPK12,MAPKAPK3
Microglia	Role of JAK family kinases in IL-6-type Cytokine Signaling	1.8	0.0864	-1.134	FOS,IL6R,IL6ST,JAK2,MAPK11,MAPK12,VEGFA
Microglia	Signaling by VEGF	1.75	0.0748	-0.707	CYBB,JUP,KDR,MAPK11,MAPK12,MAPKAPK3,PAK2,VEGFA
Microglia	Multiple Sclerosis Signaling Pathway	1.75	0.0548	-0.577	C1QA,IFNGR1,IL17RC,MAPK11,MAPK12,MOG,NCOA3,PARP9,PLAU,RNF213,TNFSF11,TNFSF8
Microglia	Class I MHC mediated antigen processing and presentation	1.73	0.0445	1.698	CUL1,CYBB,FBXL22,FBXO22,FBXW11,GAN,ITCH,LMO7,MRC1,PSMC5,RBCK1,RNF213,SIAH1,UBE2K,UBE2V2,UBE3B,WSB1
Microglia	Phagosome Formation	1.72	0.0368	0.6	ADGRA1,ADGRB2,ADGRD2,CMKLR1,F2RL2,FCER1G,FCER2,GABBR2,GPR155,GPR160,GPR55,GPR84,GPRC5C,HCRTR2,HRH2,MAPK12,MARCO,MRC1,MTNR1B,NPY1R,P2RY12,PAK2,PIK3C2B,PLA2G4C,PLD4,PTGIR
Microglia	Myelination Signaling Pathway	1.6	0.0456	0.775	ARHGAP12,ARHGAP6,BMPR1B,CHP1,EP300,FOS,HDAC9,PDGFB,PIK3C2B,PPP3CA,SLC16A1,SMAD1,SMAD6,SMAD7,WNT5B
Microglia	Neuroinflammation Signaling Pathway	1.6	0.0456	-1.387	APP,CFLAR,CHP1,CYBB,FOS,GABBR2,IFNGR1,IL6R,JAK2,JAK3,MAPK11,MAPK12,PIK3C2B,PLA2G4C,PPP3CA
Microglia	Sheddase Signaling Pathway	1.58	0.0539	-0.302	AR,FOS,IGF2,KDR,MAPK11,MAPK12,MMP14,PDGFB,PIK3C2B,PLAU,VEGFA
Microglia	mTOR Signaling	1.52	0.05	-0.447	EIF4G1,PIK3C2B,PLD4,PPP2R3A,PRKAB1,RHOBTB2,RPS16,RPS18,RPS21,RPS6KC1,RPS7,VEGFA
Microglia	Pathogen Induced Cytokine Storm Signaling Pathway	1.44	0.0419	-0.775	COL24A1,COL27A1,CSF2RB,FOS,GSDME,IFNGR1,IL6R,IL6ST,JAK2,MAPK11,MAPK12,RYR1,RYR3,TNFSF11,TNFSF8,VEGFA
Microglia	FAK Signaling	1.44	0.0319	0.898	ADGRA1,ADGRB2,ADGRD2,ARHGEF7,BCAR3,CMKLR1,CSF2RB,ECM1,F2RL2,FCER1G,FOS,GABBR2,GPR155,GPR160,GPR55,GPR84,GPRC5C,HCRTR2,HRH2,IL17RC,IL6R,IL6ST,KDR,MAPK11,MAPK12,MMP14,MTNR1B,NCOA3,NPY1R,P2RY12,PAK2,PIK3C2B,PTGIR
Microglia	ATM Signaling	1.43	0.07	#NUM!	BRAT1,GADD45A,GADD45B,MAPK11,MAPK12,PPP2R3A,TRIM28
Microglia	IL-6 Signaling	1.4	0.062	-1.134	FOS,IL6R,IL6ST,JAK2,MAPK11,MAPK12,PIK3C2B,VEGFA
Microglia	CLEAR Signaling Pathway	1.39	0.0456	0.832	BMPR1B,CHP1,EP300,KDR,MAPK11,MAPK12,PDGFB,PIP4P1,PPP2R3A,PPP3CA,PRKAB1,TNFSF11,VEGFA
Microglia	Inhibition of Angiogenesis by TSP1	1.39	0.121	#NUM!	KDR,MAPK11,MAPK12,VEGFA
Microglia	IL-17 Signaling	1.39	0.0529	-1.265	FOS,IL17RC,JAK2,MAPK11,MAPK12,PIK3C2B,SRSF1,TNFSF11,TNFSF8,VEGFA
Microglia	HMGB1 Signaling	1.38	0.0563	-1.342	FOS,IFNGR1,KAT2B,MAPK11,MAPK12,PIK3C2B,RHOBTB2,TNFSF11,TNFSF8
Microglia	HEY1 Signaling Pathway	1.37	0.0559	0.333	AR,BMPR1B,MMP14,PIK3C2B,PRKAB1,SMAD1,SMAD6,SMAD7,VEGFA
Microglia	Production of Nitric Oxide and Reactive Oxygen Species in Macrophages	1.37	0.0521	-2.121	CYBB,FOS,IFNGR1,JAK2,JAK3,MAPK11,MAPK12,PIK3C2B,PPP2R3A,RHOBTB2
Microglia	Glycation Signaling Pathway	1.35	0.0489	-1.508	APP,CYBB,FOS,JAK2,MAPK11,MAPK12,PFKP,PIK3C2B,TNFSF11,TNFSF8,VEGFA
Microglia	IL-3 Signaling	1.33	0.0741	-0.447	CHP1,CSF2RB,FOS,JAK2,PIK3C2B,PPP3CA
T cells	Role of JAK1 and JAK3 in γc Cytokine Signaling	4.16	0.116	-0.707	BLNK,FES,IL21,IL2RB,IL9R,PIK3R6,SHC1,SYK
T cells	FLT3 Signaling	3.55	0.154	-0.816	AKT3,CDKN1B,FLT3,SLA,SOCS2,SYK
T cells	IL-15 Production	2.81	0.0656	-1.414	BTK,FES,FGR,LTK,MAP2K6,PEAK1,RYK,SYK
T cells	ERK/MAPK Signaling	2.58	0.0455	-1	DOCK1,EIF4EBP1,ESR1,HSPB7,ITGB7,MYC,PIK3R6,PPM1L,PPP1R14B,SHC1
T cells	Myelination Signaling Pathway	2.46	0.0365	-1.897	AKT3,BTK,CALM3,DTX1,EIF4EBP1,FGR,HDAC5,ITGB7,PIK3R6,PPP3CA,SMAD2,TCF4
T cells	Macropinocytosis Signaling	2.44	0.0789	#NUM!	CSF1,ITGB7,MRC1,PIK3R6,PRKCH,RAB5A
T cells	ILK Signaling	2.37	0.0457	-0.333	AKT3,DOCK1,FLNA,ITGB7,MAP2K6,MYC,PIK3R6,PPM1L,PPP1R14B
T cells	Senescence Pathway	2.3	0.0363	-1	ACVR1C,AKT3,CALM3,CDC27,CDKN1B,EIF4EBP1,MAP2K6,PIK3R6,PPM1L,PPP3CA,SMAD2
T cells	Beta-catenin independent WNT signaling	2.3	0.0437	0.333	ARRB2,GNB2,MYC,PIK3R6,PPP3CA,PSMB8,RYK,STK35,TNRC6C
T cells	SUMOylation of intracellular receptors	2.3	0.138	1	ESR1,NR1I2,RORA,THRB
T cells	Autophagy	2.2	0.0409	-0.333	AKT3,ATG5,CALM3,CDKN1B,MYC,PIK3R6,PPM1L,PPP3CA,RGS19
T cells	Fcγ Receptor-mediated Phagocytosis in Macrophages and Monocytes	2.2	0.0645	-1.633	AKT3,ARPC5L,DOCK1,FGR,PRKCH,SYK
T cells	Circadian Rhythm Signaling	2.2	0.0369	#NUM!	BTK,CAMK2B,EIF4EBP1,FGR,GNB2,MAP2K6,MYC,PER1,PRKCH,RORA
T cells	IL-2 Signaling	2.13	0.0794	-1.342	AKT3,IL2RB,PIK3R6,SHC1,SYK
T cells	GM-CSF Signaling	2.05	0.0714	-2	AKT3,CAMK2B,PIK3R6,PPP3CA,SHC1
T cells	PI3K/AKT Signaling	1.98	0.04	0	AKT3,CDKN1B,EIF4EBP1,IL2RB,IL9R,ITGB7,PPM1L,SHC1
T cells	IL-7 Signaling Pathway	1.92	0.0633	-1.342	AKT3,CDKN1B,MYC,PIK3R6,SHC1
T cells	IL-23 Signaling Pathway	1.92	0.087	0	AKT3,IL21,PIK3R6,RORA
T cells	Fc Epsilon RI Signaling	1.92	0.05	-2.449	AKT3,BTK,MAP2K6,PIK3R6,PRKCH,SYK
T cells	Interleukin-2 family signaling	1.91	0.0851	0	IL21,IL2RB,SHC1,SYK
T cells	IL-3 Signaling	1.91	0.0617	-2.236	AKT3,PIK3R6,PPP3CA,PRKCH,SHC1
T cells	IL-27 Signaling Pathway	1.81	0.0451	-1.633	AKT3,IL21,IRF8,PIK3R6,RORA,TBX21
T cells	fMLP Signaling in Neutrophils	1.81	0.0451	-1	ARPC5L,CALM3,GNB2,PIK3R6,PPP3CA,PRKCH
T cells	IL-12 Signaling and Production in Macrophages	1.73	0.0329	-1.134	AKT3,CALM3,IRF8,MAP2K6,PCYOX1,PIK3R6,PRKCH,TBX21
T cells	Class I MHC mediated antigen processing and presentation	1.6	0.0262	2.53	BTK,CDC27,FBXL20,MRC1,PSMB8,RNF213,SIAH2,UBE2E2,WSB1,ZBTB16
T cells	IL-8 Signaling	1.58	0.0337	-0.816	AKT3,ANGPT2,ARRB2,EIF4EBP1,GNB2,PIK3R6,PRKCH
T cells	HIF1α Signaling	1.56	0.0333	-2.646	AKT3,CAMK2B,EIF4EBP1,MAP2K6,PIK3R6,PPP3CA,PRKCH
T cells	IL-9 Signaling	1.52	0.0857	#NUM!	IL9R,PIK3R6,SOCS2
T cells	Signaling by the B Cell Receptor (BCR)	1.42	0.0345	-1.633	BLNK,BTK,PIK3AP1,PPP3CA,PSMB8,SYK
T cells	Th1 and Th2 Activation Pathway	1.41	0.0341	#NUM!	ACVR1C,GFI1,IL2RB,MAP2K6,PIK3R6,TBX21
T cells	IL-6 Signaling	1.36	0.0388	-1.342	AKT3,HSPB7,MAP2K6,PIK3R6,SHC1
T cells	Cachexia Signaling Pathway	1.33	0.0241	2.333	ACVR1C,AKT3,DDIT4,IL21,MEF2C,PIK3R6,PRKCH,PSMB8,SMAD2
T cells	VEGF Family Ligand-Receptor Interactions	1.33	0.0465	-2	AKT3,PIK3R6,PRKCH,SHC1
